# Automation of yeast spot assays using an affordable liquid handling robot

**DOI:** 10.1101/2022.07.16.500326

**Authors:** Shodai Taguchi, Yasuyuki Suda, Kenji Irie, Haruka Ozaki

## Abstract

The spot assay of the budding yeast *Saccharomyces cerevisiae* is an experimental method that is used to evaluate the effect of genotypes, medium conditions, and environmental stresses on cell growth and survival. Automation of the spot assay experiments from preparing a dilution series to spotting to observing spots continuously has been implemented based on large laboratory automation devices and robots, especially for high-throughput functional screening assays. However, there has yet to be an affordable solution for the automated spot assays suited to researchers in average laboratories and with high customizability for end-users. To make reproducible spot assay experiments widely available, we have automated the plate-based yeast spot assay of budding yeast using Opentrons OT-2 (OT-2), an affordable liquid-handling robot, and a flatbed scanner. We prepared a 3D-printed mount for the Petri dish to allow for precise placement of the Petri dish inside the OT-2. To account for the uneven height of the agar plates, which were made by human hands, we devised a method to adjust the z-position of the pipette tips which is based on the weight of each agar plate. During the incubation of the agar plates, a flatbed scanner was used to automatically take images of the agar plates over time, allowing researchers to quantify and compare the cell density within the spots at optimal time points *a posteriori*. Furthermore, the accuracy of the newly developed automated spot assay was verified by performing spot assays with human experimenters and the OT-2 and quantifying the yeast-grown area of the spots. This study will contribute to the introduction of automated spot assays and the automated acquisition of growth processes in conventional laboratories that are not adapted for high-throughput laboratory automation.
