## Supplementary Table 1 for "Automation of yeast spot assays using an affordable liquid handling robot"

### Sheet: Supplementary Table 1  Original
	weight	height_center	height_peri_1	height_peri_2	height_peri_3	height_peri_4	calculated_height	mean_height	std_height	min_height	max_height	mean-calc/mean	cv
0	61.14	7.2	7.1	7.1	7.1	7.1	7.09268	7.12	0.0447214	7.07528	7.16472	0.383693	0.00628109
1	62.77	7.55	7.8	7.5	7.6	7.7	7.35993	7.63	0.120416	7.50958	7.75042	3.53962	0.0157819
2	57.71	6.7	6.4	6.8	6.65	6.35	6.53032	6.58	0.195576	6.38442	6.77558	0.75507	0.0297228
3	55.99	6.3	6.55	6.55	6.1	6.3	6.24831	6.36	0.191703	6.1683	6.5517	1.75606	0.030142
4	52.3	5.65	5.6	5.6	5.25	5.25	5.64332	5.47	0.201866	5.26813	5.67187	-3.16858	0.0369043
5	45.75	4.5	5.05	4.7	4.1	4.1	4.56942	4.49	0.406817	4.08318	4.89682	-1.76877	0.0906051
6	31.42	1.85	2.4	1.75	1.4	1.85	2.21995	1.85	0.358818	1.49118	2.20882	-19.9971	0.193955
7	23.1	0.5	0.8	0.35	0.35	0.65	0.855844	0.53	0.195576	0.334424	0.725576	-61.4799	0.369011
8	67.62	8.175	8.9	8.55	8.7	8.575	8.15511	8.58	0.265401	8.3146	8.8454	4.95213	0.0309325
9	57.33	6.6	6.95	6.65	7.1	6.45	6.46801	6.75	0.266927	6.48307	7.01693	4.17758	0.0395447
10	48.91	5.1	4.85	5.515	6.5	4.7	5.08751	5.333	0.721679	4.61132	6.05468	4.60313	0.135323
11	45.13	4.5	4	4.9	4.55	4.75	4.46777	4.54	0.341687	4.19831	4.88169	1.59106	0.0752615
12	38.9	3	2.8	3.85	3	3.55	3.44633	3.24	0.440738	2.79926	3.68074	-6.36815	0.13603
13	28.85	1.35	1.05	1.75	1.4	1.75	1.79858	1.46	0.296648	1.16335	1.75665	-23.1906	0.203184
14	40.01	3.1	4.05	3.1	4.85	3.1	3.62832	3.64	0.791675	2.84832	4.43168	0.320937	0.217493
15	40.4	3.5	4.1	3.2	3.65	3.6	3.69226	3.61	0.324808	3.28519	3.93481	-2.27868	0.0899744
