## Supplementary Table 2 for "Automation of yeast spot assays using an affordable liquid handling robot"

### Sheet: Supplementary Table 2  Original
	Unnamed: 0.1	Mean	executer	agar	timepoint	plate	series_num	dilution_level	normalized	genotype	Plate
840	841	109.402	ot2	YPD	15	1	1	1	1.41701	0_WT	Plate_1
841	842	103.165	ot2	YPD	15	1	1	2	1.34031	0_WT	Plate_1
842	843	93.026	ot2	YPD	15	1	1	3	1.20821	0_WT	Plate_1
843	844	82.799	ot2	YPD	15	1	1	4	1.07413	0_WT	Plate_1
844	845	78.919	ot2	YPD	15	1	1	5	1.02002	0_WT	Plate_1
845	846	106.937	ot2	YPD	15	1	2	1	1.38859	0_WT	Plate_1
846	847	101.532	ot2	YPD	15	1	2	2	1.30965	0_WT	Plate_1
847	848	90.658	ot2	YPD	15	1	2	3	1.17125	0_WT	Plate_1
848	849	81.028	ot2	YPD	15	1	2	4	1.05008	0_WT	Plate_1
849	850	78.179	ot2	YPD	15	1	2	5	1.02132	0_WT	Plate_1
850	851	106.999	ot2	YPD	15	1	3	1	1.38224	0_WT	Plate_1
851	852	100.852	ot2	YPD	15	1	3	2	1.29705	0_WT	Plate_1
852	853	90.153	ot2	YPD	15	1	3	3	1.15875	0_WT	Plate_1
853	854	81.12	ot2	YPD	15	1	3	4	1.04432	0_WT	Plate_1
854	855	77.948	ot2	YPD	15	1	3	5	1.01118	0_WT	Plate_1
855	856	104.22	ot2	YPD	15	1	4	1	1.35149	1_MT	Plate_1
856	857	97.116	ot2	YPD	15	1	4	2	1.25884	1_MT	Plate_1
857	858	84.217	ot2	YPD	15	1	4	3	1.08445	1_MT	Plate_1
858	859	80.762	ot2	YPD	15	1	4	4	1.03496	1_MT	Plate_1
859	860	78.954	ot2	YPD	15	1	4	5	1.01464	1_MT	Plate_1
860	861	103.882	ot2	YPD	15	1	5	1	1.34138	1_MT	Plate_1
861	862	97.819	ot2	YPD	15	1	5	2	1.25702	1_MT	Plate_1
862	863	86.781	ot2	YPD	15	1	5	3	1.11621	1_MT	Plate_1
863	864	80.167	ot2	YPD	15	1	5	4	1.03503	1_MT	Plate_1
864	865	78.326	ot2	YPD	15	1	5	5	1.00926	1_MT	Plate_1
865	866	105.211	ot2	YPD	15	1	6	1	1.3265	1_MT	Plate_1
866	867	96.476	ot2	YPD	15	1	6	2	1.22695	1_MT	Plate_1
867	868	85.555	ot2	YPD	15	1	6	3	1.09531	1_MT	Plate_1
868	869	80.46	ot2	YPD	15	1	6	4	1.03507	1_MT	Plate_1
869	870	79.412	ot2	YPD	15	1	6	5	1.00711	1_MT	Plate_1
870	871	110.606	ot2	YPD	15	2	1	1	1.44808	0_WT	Plate_2
871	872	103.64	ot2	YPD	15	2	1	2	1.36046	0_WT	Plate_2
872	873	91.992	ot2	YPD	15	2	1	3	1.20139	0_WT	Plate_2
873	874	81.941	ot2	YPD	15	2	1	4	1.07157	0_WT	Plate_2
874	875	80.56	ot2	YPD	15	2	1	5	1.04247	0_WT	Plate_2
875	876	107.404	ot2	YPD	15	2	2	1	1.40531	0_WT	Plate_2
876	877	101.442	ot2	YPD	15	2	2	2	1.3194	0_WT	Plate_2
877	878	91.875	ot2	YPD	15	2	2	3	1.17216	0_WT	Plate_2
878	879	79.73	ot2	YPD	15	2	2	4	1.03347	0_WT	Plate_2
879	880	77.496	ot2	YPD	15	2	2	5	1.01141	0_WT	Plate_2
880	881	107.751	ot2	YPD	15	2	3	1	1.40539	0_WT	Plate_2
881	882	103.131	ot2	YPD	15	2	3	2	1.32803	0_WT	Plate_2
882	883	90.275	ot2	YPD	15	2	3	3	1.15481	0_WT	Plate_2
883	884	80.218	ot2	YPD	15	2	3	4	1.03312	0_WT	Plate_2
884	885	76.804	ot2	YPD	15	2	3	5	1.00269	0_WT	Plate_2
885	886	105.083	ot2	YPD	15	2	4	1	1.37274	1_MT	Plate_2
886	887	97.488	ot2	YPD	15	2	4	2	1.26954	1_MT	Plate_2
887	888	85.548	ot2	YPD	15	2	4	3	1.10626	1_MT	Plate_2
888	889	79.699	ot2	YPD	15	2	4	4	1.02467	1_MT	Plate_2
889	890	76.93	ot2	YPD	15	2	4	5	1.00464	1_MT	Plate_2
890	891	104.714	ot2	YPD	15	2	5	1	1.37258	1_MT	Plate_2
891	892	96.934	ot2	YPD	15	2	5	2	1.26933	1_MT	Plate_2
892	893	84.832	ot2	YPD	15	2	5	3	1.10654	1_MT	Plate_2
893	894	79.233	ot2	YPD	15	2	5	4	1.03387	1_MT	Plate_2
894	895	76.487	ot2	YPD	15	2	5	5	1.01474	1_MT	Plate_2
895	896	106.039	ot2	YPD	15	2	6	1	1.36209	1_MT	Plate_2
896	897	95.729	ot2	YPD	15	2	6	2	1.25739	1_MT	Plate_2
897	898	83.252	ot2	YPD	15	2	6	3	1.0959	1_MT	Plate_2
898	899	79.342	ot2	YPD	15	2	6	4	1.04496	1_MT	Plate_2
899	900	78.949	ot2	YPD	15	2	6	5	1.00847	1_MT	Plate_2
8040	2341	99.067	ot2	YPD-TM	40	1	1	1	1.28952	0_WT	Plate_1
8041	2342	85.275	ot2	YPD-TM	40	1	1	2	1.13243	0_WT	Plate_1
8042	2343	78.208	ot2	YPD-TM	40	1	1	3	1.04305	0_WT	Plate_1
8043	2344	77.06	ot2	YPD-TM	40	1	1	4	1.02592	0_WT	Plate_1
8044	2345	76.795	ot2	YPD-TM	40	1	1	5	1.00439	0_WT	Plate_1
8045	2346	96.664	ot2	YPD-TM	40	1	2	1	1.29349	0_WT	Plate_1
8046	2347	83.211	ot2	YPD-TM	40	1	2	2	1.11263	0_WT	Plate_1
8047	2348	78.724	ot2	YPD-TM	40	1	2	3	1.05411	0_WT	Plate_1
8048	2349	77.169	ot2	YPD-TM	40	1	2	4	1.03648	0_WT	Plate_1
8049	2350	76.756	ot2	YPD-TM	40	1	2	5	1.02236	0_WT	Plate_1
8050	2351	99.823	ot2	YPD-TM	40	1	3	1	1.3405	0_WT	Plate_1
8051	2352	84.91	ot2	YPD-TM	40	1	3	2	1.14159	0_WT	Plate_1
8052	2353	78.72	ot2	YPD-TM	40	1	3	3	1.05213	0_WT	Plate_1
8053	2354	76.399	ot2	YPD-TM	40	1	3	4	1.02645	0_WT	Plate_1
8054	2355	76.399	ot2	YPD-TM	40	1	3	5	1.0241	0_WT	Plate_1
8055	2356	76.013	ot2	YPD-TM	40	1	4	1	1.02558	1_MT	Plate_1
8056	2357	75.951	ot2	YPD-TM	40	1	4	2	1.02462	1_MT	Plate_1
8057	2358	76.11	ot2	YPD-TM	40	1	4	3	1.02005	1_MT	Plate_1
8058	2359	76.268	ot2	YPD-TM	40	1	4	4	1.02051	1_MT	Plate_1
8059	2360	76.197	ot2	YPD-TM	40	1	4	5	1.02098	1_MT	Plate_1
8060	2361	75.568	ot2	YPD-TM	40	1	5	1	1.02005	1_MT	Plate_1
8061	2362	75.666	ot2	YPD-TM	40	1	5	2	1.02116	1_MT	Plate_1
8062	2363	75.649	ot2	YPD-TM	40	1	5	3	1.01967	1_MT	Plate_1
8063	2364	76.513	ot2	YPD-TM	40	1	5	4	1.01877	1_MT	Plate_1
8064	2365	76.048	ot2	YPD-TM	40	1	5	5	1.01408	1_MT	Plate_1
8065	2366	74.927	ot2	YPD-TM	40	1	6	1	1.00868	1_MT	Plate_1
8066	2367	74.835	ot2	YPD-TM	40	1	6	2	1.01081	1_MT	Plate_1
8067	2368	75.243	ot2	YPD-TM	40	1	6	3	1.01137	1_MT	Plate_1
8068	2369	75.016	ot2	YPD-TM	40	1	6	4	1.00855	1_MT	Plate_1
8069	2370	75.293	ot2	YPD-TM	40	1	6	5	1.00556	1_MT	Plate_1
8070	2371	91.923	ot2	YPD-TM	40	2	1	1	1.16436	0_WT	Plate_2
8071	2372	82.662	ot2	YPD-TM	40	2	1	2	1.06873	0_WT	Plate_2
8072	2373	79.785	ot2	YPD-TM	40	2	1	3	1.03249	0_WT	Plate_2
8073	2374	79.486	ot2	YPD-TM	40	2	1	4	1.021	0_WT	Plate_2
8074	2375	79.549	ot2	YPD-TM	40	2	1	5	1.00801	0_WT	Plate_2
8075	2376	92.644	ot2	YPD-TM	40	2	2	1	1.19106	0_WT	Plate_2
8076	2377	81.756	ot2	YPD-TM	40	2	2	2	1.06557	0_WT	Plate_2
8077	2378	79.755	ot2	YPD-TM	40	2	2	3	1.03534	0_WT	Plate_2
8078	2379	79.29	ot2	YPD-TM	40	2	2	4	1.03113	0_WT	Plate_2
8079	2380	78.908	ot2	YPD-TM	40	2	2	5	1.02093	0_WT	Plate_2
8080	2381	93.126	ot2	YPD-TM	40	2	3	1	1.20839	0_WT	Plate_2
8081	2382	82.214	ot2	YPD-TM	40	2	3	2	1.06485	0_WT	Plate_2
8082	2383	78.975	ot2	YPD-TM	40	2	3	3	1.03078	0_WT	Plate_2
8083	2384	78.819	ot2	YPD-TM	40	2	3	4	1.02405	0_WT	Plate_2
8084	2385	78.625	ot2	YPD-TM	40	2	3	5	1.02241	0_WT	Plate_2
8085	2386	79.896	ot2	YPD-TM	40	2	4	1	1.03199	1_MT	Plate_2
8086	2387	79.764	ot2	YPD-TM	40	2	4	2	1.02754	1_MT	Plate_2
8087	2388	79.277	ot2	YPD-TM	40	2	4	3	1.02172	1_MT	Plate_2
8088	2389	78.605	ot2	YPD-TM	40	2	4	4	1.01833	1_MT	Plate_2
8089	2390	78.422	ot2	YPD-TM	40	2	4	5	1.01978	1_MT	Plate_2
8090	2391	79.322	ot2	YPD-TM	40	2	5	1	1.02722	1_MT	Plate_2
8091	2392	79.714	ot2	YPD-TM	40	2	5	2	1.02661	1_MT	Plate_2
8092	2393	78.999	ot2	YPD-TM	40	2	5	3	1.01865	1_MT	Plate_2
8093	2394	78.847	ot2	YPD-TM	40	2	5	4	1.01527	1_MT	Plate_2
8094	2395	78.552	ot2	YPD-TM	40	2	5	5	1.01592	1_MT	Plate_2
8095	2396	80.312	ot2	YPD-TM	40	2	6	1	1.02103	1_MT	Plate_2
8096	2397	78.963	ot2	YPD-TM	40	2	6	2	1.02196	1_MT	Plate_2
8097	2398	78.437	ot2	YPD-TM	40	2	6	3	1.01948	1_MT	Plate_2
8098	2399	78.826	ot2	YPD-TM	40	2	6	4	1.01528	1_MT	Plate_2
8099	2400	77.986	ot2	YPD-TM	40	2	6	5	1.00779	1_MT	Plate_2
12240	841	107.69	human	YPD	15	1	1	1	1.54901	0_WT	Plate_1
12241	842	105.297	human	YPD	15	1	1	2	1.52861	0_WT	Plate_1
12242	843	93.468	human	YPD	15	1	1	3	1.35721	0_WT	Plate_1
12243	844	80.76	human	YPD	15	1	1	4	1.17765	0_WT	Plate_1
12244	845	70.427	human	YPD	15	1	1	5	1.02541	0_WT	Plate_1
12245	846	105.894	human	YPD	15	1	2	1	1.52655	0_WT	Plate_1
12246	847	101.983	human	YPD	15	1	2	2	1.4772	0_WT	Plate_1
12247	848	93.942	human	YPD	15	1	2	3	1.36296	0_WT	Plate_1
12248	849	76.027	human	YPD	15	1	2	4	1.10953	0_WT	Plate_1
12249	850	70.204	human	YPD	15	1	2	5	1.02464	0_WT	Plate_1
12250	851	108.479	human	YPD	15	1	3	1	1.54537	0_WT	Plate_1
12251	852	102.638	human	YPD	15	1	3	2	1.4704	0_WT	Plate_1
12252	853	93.544	human	YPD	15	1	3	3	1.35203	0_WT	Plate_1
12253	854	75.426	human	YPD	15	1	3	4	1.09421	0_WT	Plate_1
12254	855	71.305	human	YPD	15	1	3	5	1.03827	0_WT	Plate_1
12255	856	103.78	human	YPD	15	1	4	1	1.48031	1_MT	Plate_1
12256	857	96.86	human	YPD	15	1	4	2	1.39111	1_MT	Plate_1
12257	858	88.87	human	YPD	15	1	4	3	1.27141	1_MT	Plate_1
12258	859	77.187	human	YPD	15	1	4	4	1.10973	1_MT	Plate_1
12259	860	70.63	human	YPD	15	1	4	5	1.02061	1_MT	Plate_1
12260	861	105.997	human	YPD	15	1	5	1	1.50624	1_MT	Plate_1
12261	862	97.51	human	YPD	15	1	5	2	1.40004	1_MT	Plate_1
12262	863	88.266	human	YPD	15	1	5	3	1.27031	1_MT	Plate_1
12263	864	74.431	human	YPD	15	1	5	4	1.06642	1_MT	Plate_1
12264	865	70.588	human	YPD	15	1	5	5	1.01241	1_MT	Plate_1
12265	866	105.427	human	YPD	15	1	6	1	1.46134	1_MT	Plate_1
12266	867	100.183	human	YPD	15	1	6	2	1.42435	1_MT	Plate_1
12267	868	85.53	human	YPD	15	1	6	3	1.22334	1_MT	Plate_1
12268	869	71.593	human	YPD	15	1	6	4	1.02064	1_MT	Plate_1
12269	870	73.315	human	YPD	15	1	6	5	1.0064	1_MT	Plate_1
12270	871	108.025	human	YPD	15	2	1	1	1.49134	0_WT	Plate_2
12271	872	103.594	human	YPD	15	2	1	2	1.45358	0_WT	Plate_2
12272	873	93.326	human	YPD	15	2	1	3	1.31735	0_WT	Plate_2
12273	874	79.682	human	YPD	15	2	1	4	1.12157	0_WT	Plate_2
12274	875	73.653	human	YPD	15	2	1	5	1.03251	0_WT	Plate_2
12275	876	105.316	human	YPD	15	2	2	1	1.48111	0_WT	Plate_2
12276	877	97.78	human	YPD	15	2	2	2	1.38908	0_WT	Plate_2
12277	878	79.231	human	YPD	15	2	2	3	1.12416	0_WT	Plate_2
12278	879	77.284	human	YPD	15	2	2	4	1.09255	0_WT	Plate_2
12279	880	71.94	human	YPD	15	2	2	5	1.01719	0_WT	Plate_2
12280	881	107.613	human	YPD	15	2	3	1	1.50904	0_WT	Plate_2
12281	882	101.417	human	YPD	15	2	3	2	1.43972	0_WT	Plate_2
12282	883	95.155	human	YPD	15	2	3	3	1.351	0_WT	Plate_2
12283	884	77.688	human	YPD	15	2	3	4	1.10015	0_WT	Plate_2
12284	885	72.815	human	YPD	15	2	3	5	1.02967	0_WT	Plate_2
12285	886	103.548	human	YPD	15	2	4	1	1.45457	1_MT	Plate_2
12286	887	100.314	human	YPD	15	2	4	2	1.4079	1_MT	Plate_2
12287	888	89.347	human	YPD	15	2	4	3	1.25431	1_MT	Plate_2
12288	889	74.609	human	YPD	15	2	4	4	1.05331	1_MT	Plate_2
12289	890	70.773	human	YPD	15	2	4	5	1.00122	1_MT	Plate_2
12290	891	104.899	human	YPD	15	2	5	1	1.46268	1_MT	Plate_2
12291	892	99.239	human	YPD	15	2	5	2	1.38507	1_MT	Plate_2
12292	893	90.429	human	YPD	15	2	5	3	1.26014	1_MT	Plate_2
12293	894	77.419	human	YPD	15	2	5	4	1.08168	1_MT	Plate_2
12294	895	73.162	human	YPD	15	2	5	5	1.02821	1_MT	Plate_2
12295	896	102.698	human	YPD	15	2	6	1	1.39721	1_MT	Plate_2
12296	897	100.82	human	YPD	15	2	6	2	1.39942	1_MT	Plate_2
12297	898	90.797	human	YPD	15	2	6	3	1.24888	1_MT	Plate_2
12298	899	75.695	human	YPD	15	2	6	4	1.0502	1_MT	Plate_2
12299	900	75.398	human	YPD	15	2	6	5	1.00517	1_MT	Plate_2
19440	2341	101.281	human	YPD-TM	40	1	1	1	1.2333	0_WT	Plate_1
19441	2342	90.432	human	YPD-TM	40	1	1	2	1.15366	0_WT	Plate_1
19442	2343	81.208	human	YPD-TM	40	1	1	3	1.06049	0_WT	Plate_1
19443	2344	78.02	human	YPD-TM	40	1	1	4	1.02154	0_WT	Plate_1
19444	2345	77.364	human	YPD-TM	40	1	1	5	1.0092	0_WT	Plate_1
19445	2346	102.409	human	YPD-TM	40	1	2	1	1.33514	0_WT	Plate_1
19446	2347	86.543	human	YPD-TM	40	1	2	2	1.14242	0_WT	Plate_1
19447	2348	79.557	human	YPD-TM	40	1	2	3	1.0528	0_WT	Plate_1
19448	2349	77.049	human	YPD-TM	40	1	2	4	1.01364	0_WT	Plate_1
19449	2350	76.952	human	YPD-TM	40	1	2	5	1.00563	0_WT	Plate_1
19450	2351	104.729	human	YPD-TM	40	1	3	1	1.3487	0_WT	Plate_1
19451	2352	95.004	human	YPD-TM	40	1	3	2	1.23848	0_WT	Plate_1
19452	2353	80.089	human	YPD-TM	40	1	3	3	1.05407	0_WT	Plate_1
19453	2354	77.545	human	YPD-TM	40	1	3	4	1.02114	0_WT	Plate_1
19454	2355	76.762	human	YPD-TM	40	1	3	5	1.01017	0_WT	Plate_1
19455	2356	77.576	human	YPD-TM	40	1	4	1	1.00747	1_MT	Plate_1
19456	2357	77.188	human	YPD-TM	40	1	4	2	1.0138	1_MT	Plate_1
19457	2358	76.285	human	YPD-TM	40	1	4	3	1.00741	1_MT	Plate_1
19458	2359	76.13	human	YPD-TM	40	1	4	4	1.0029	1_MT	Plate_1
19459	2360	76.397	human	YPD-TM	40	1	4	5	1.00378	1_MT	Plate_1
19460	2361	77.396	human	YPD-TM	40	1	5	1	1.01259	1_MT	Plate_1
19461	2362	76.749	human	YPD-TM	40	1	5	2	1.01116	1_MT	Plate_1
19462	2363	76.237	human	YPD-TM	40	1	5	3	1.00399	1_MT	Plate_1
19463	2364	76.383	human	YPD-TM	40	1	5	4	1.00324	1_MT	Plate_1
19464	2365	76.5	human	YPD-TM	40	1	5	5	1.00471	1_MT	Plate_1
19465	2366	77.463	human	YPD-TM	40	1	6	1	1.01332	1_MT	Plate_1
19466	2367	77.036	human	YPD-TM	40	1	6	2	1.01122	1_MT	Plate_1
19467	2368	76.827	human	YPD-TM	40	1	6	3	1.0068	1_MT	Plate_1
19468	2369	77.235	human	YPD-TM	40	1	6	4	1.00413	1_MT	Plate_1
19469	2370	76.484	human	YPD-TM	40	1	6	5	1.00248	1_MT	Plate_1
19470	2371	101.071	human	YPD-TM	40	2	1	1	1.25986	0_WT	Plate_2
19471	2372	87.887	human	YPD-TM	40	2	1	2	1.1224	0_WT	Plate_2
19472	2373	81.195	human	YPD-TM	40	2	1	3	1.04136	0_WT	Plate_2
19473	2374	78.982	human	YPD-TM	40	2	1	4	1.01107	0_WT	Plate_2
19474	2375	78.941	human	YPD-TM	40	2	1	5	1.00334	0_WT	Plate_2
19475	2376	102.058	human	YPD-TM	40	2	2	1	1.30746	0_WT	Plate_2
19476	2377	87.107	human	YPD-TM	40	2	2	2	1.12374	0_WT	Plate_2
19477	2378	79.55	human	YPD-TM	40	2	2	3	1.02783	0_WT	Plate_2
19478	2379	79.054	human	YPD-TM	40	2	2	4	1.01889	0_WT	Plate_2
19479	2380	78.874	human	YPD-TM	40	2	2	5	1.01282	0_WT	Plate_2
19480	2381	102.153	human	YPD-TM	40	2	3	1	1.31559	0_WT	Plate_2
19481	2382	87.464	human	YPD-TM	40	2	3	2	1.13532	0_WT	Plate_2
19482	2383	79.953	human	YPD-TM	40	2	3	3	1.03306	0_WT	Plate_2
19483	2384	78.904	human	YPD-TM	40	2	3	4	1.01783	0_WT	Plate_2
19484	2385	78.959	human	YPD-TM	40	2	3	5	1.01461	0_WT	Plate_2
19485	2386	78.319	human	YPD-TM	40	2	4	1	1.01279	1_MT	Plate_2
19486	2387	78.018	human	YPD-TM	40	2	4	2	1.01283	1_MT	Plate_2
19487	2388	78.263	human	YPD-TM	40	2	4	3	1.0077	1_MT	Plate_2
19488	2389	78.392	human	YPD-TM	40	2	4	4	1.00836	1_MT	Plate_2
19489	2390	77.495	human	YPD-TM	40	2	4	5	1.0045	1_MT	Plate_2
19490	2391	78.353	human	YPD-TM	40	2	5	1	1.00098	1_MT	Plate_2
19491	2392	77.964	human	YPD-TM	40	2	5	2	1.01377	1_MT	Plate_2
19492	2393	77.747	human	YPD-TM	40	2	5	3	1.00651	1_MT	Plate_2
19493	2394	78.108	human	YPD-TM	40	2	5	4	1.00701	1_MT	Plate_2
19494	2395	77.421	human	YPD-TM	40	2	5	5	1.00186	1_MT	Plate_2
19495	2396	77.82	human	YPD-TM	40	2	6	1	1.00772	1_MT	Plate_2
19496	2397	77.423	human	YPD-TM	40	2	6	2	1.00545	1_MT	Plate_2
19497	2398	77.49	human	YPD-TM	40	2	6	3	1.00429	1_MT	Plate_2
19498	2399	77.295	human	YPD-TM	40	2	6	4	1.00202	1_MT	Plate_2
19499	2400	77.093	human	YPD-TM	40	2	6	5	0.998226	1_MT	Plate_2

### Sheet: Sheet2
	timepoint	executer	genotype	agar	Plate	regression_result	regression_coef	regression_const	regression_R2	regression_text	offset
224	15	human	0_WT	YPD	Plate_1	(-0.13866888172381378, 1.725275536363441, 0.9484569833524146)	-0.138669	1.72528	0.948457	Plate_1: y=-0.14x+1.73 (R2=0.95)	0
225	15	human	0_WT	YPD	Plate_2	(-0.12574539597951448, 1.64057156342346, 0.9171009650311439)	-0.125745	1.64057	0.917101	Plate_2: y=-0.13x+1.64 (R2=0.92)	-2
228	15	human	1_MT	YPD	Plate_1	(-0.12785542201288075, 1.6278756335144795, 0.9584345681098673)	-0.127855	1.62788	0.958435	Plate_1: y=-0.13x+1.63 (R2=0.96)	0
229	15	human	1_MT	YPD	Plate_2	(-0.11889815893265984, 1.5893584986442622, 0.9470006304278921)	-0.118898	1.58936	0.947001	Plate_2: y=-0.12x+1.59 (R2=0.95)	-2
232	15	ot2	0_WT	YPD	Plate_1	(-0.10163760636652137, 1.4978533420803113, 0.9643044891838521)	-0.101638	1.49785	0.964304	Plate_1: y=-0.10x+1.50 (R2=0.96)	0
233	15	ot2	0_WT	YPD	Plate_2	(-0.10913881730448996, 1.5267346715201706, 0.9491563711776118)	-0.109139	1.52673	0.949156	Plate_2: y=-0.11x+1.53 (R2=0.95)	-2
236	15	ot2	1_MT	YPD	Plate_1	(-0.0871485397176313, 1.4077270639284962, 0.9336919940353431)	-0.0871485	1.40773	0.933692	Plate_1: y=-0.09x+1.41 (R2=0.93)	0
237	15	ot2	1_MT	YPD	Plate_2	(-0.09506285708748916, 1.4414370217521528, 0.9347738169902607)	-0.0950629	1.44144	0.934774	Plate_2: y=-0.10x+1.44 (R2=0.93)	-2
626	40	human	0_WT	YPD-TM	Plate_1	(-0.07541704013637018, 1.3396092007311364, 0.8241503691170671)	-0.075417	1.33961	0.82415	Plate_1: y=-0.08x+1.34 (R2=0.82)	0
627	40	human	0_WT	YPD-TM	Plate_2	(-0.06793195275838834, 1.300142286941897, 0.7875480402527811)	-0.067932	1.30014	0.787548	Plate_2: y=-0.07x+1.30 (R2=0.79)	-2
630	40	human	1_MT	YPD-TM	Plate_1	(-0.002356593106931093, 1.0143370964287342, 0.7056329912291637)	-0.00235659	1.01434	0.705633	Plate_1: y=-0.00x+1.01 (R2=0.71)	0
631	40	human	1_MT	YPD-TM	Plate_2	(-0.0016153620707108213, 1.011114568290573, 0.2711530687678687)	-0.00161536	1.01111	0.271153	Plate_2: y=-0.00x+1.01 (R2=0.27)	-2
634	40	ot2	0_WT	YPD-TM	Plate_1	(-0.06810255468863985, 1.31091720213233, 0.7861768847751854)	-0.0681026	1.31092	0.786177	Plate_1: y=-0.07x+1.31 (R2=0.79)	0
635	40	ot2	0_WT	YPD-TM	Plate_2	(-0.03826338200288876, 1.1807304797374107, 0.7177151672959359)	-0.0382634	1.18073	0.717715	Plate_2: y=-0.04x+1.18 (R2=0.72)	-2
638	40	ot2	1_MT	YPD-TM	Plate_1	(-0.0012042488137984642, 1.0203088395371438, 0.07842312384224326)	-0.00120425	1.02031	0.0784231	Plate_1: y=-0.00x+1.02 (R2=0.08)	0
639	40	ot2	1_MT	YPD-TM	Plate_2	(-0.003357915904007358, 1.030645147551538, 0.6570917279480668)	-0.00335792	1.03065	0.657092	Plate_2: y=-0.00x+1.03 (R2=0.66)	-2
