## Supplementary Table 3 for "Automation of yeast spot assays using an affordable liquid handling robot"

### Sheet: Supplementary Table 3  Original
	timepoint	executer	genotype	agar	Plate	dilution_level	cv_normalized
1120	15	human	0_WT	YPD	Plate_1	1	0.00638838
1121	15	human	0_WT	YPD	Plate_1	2	0.0174181
1122	15	human	0_WT	YPD	Plate_1	3	0.00328982
1123	15	human	0_WT	YPD	Plate_1	4	0.0321784
1124	15	human	0_WT	YPD	Plate_1	5	0.00607259
1125	15	human	0_WT	YPD	Plate_2	1	0.00772431
1126	15	human	0_WT	YPD	Plate_2	2	0.0194224
1127	15	human	0_WT	YPD	Plate_2	3	0.0790625
1128	15	human	0_WT	YPD	Plate_2	4	0.0111213
1129	15	human	0_WT	YPD	Plate_2	5	0.0064805
1140	15	human	1_MT	YPD	Plate_1	1	0.012412
1141	15	human	1_MT	YPD	Plate_1	2	0.00999631
1142	15	human	1_MT	YPD	Plate_1	3	0.0178505
1143	15	human	1_MT	YPD	Plate_1	4	0.0341337
1144	15	human	1_MT	YPD	Plate_1	5	0.00574819
1145	15	human	1_MT	YPD	Plate_2	1	0.020261
1146	15	human	1_MT	YPD	Plate_2	2	0.00674109
1147	15	human	1_MT	YPD	Plate_2	3	0.00366711
1148	15	human	1_MT	YPD	Plate_2	4	0.013341
1149	15	human	1_MT	YPD	Plate_2	5	0.0117649
1160	15	ot2	0_WT	YPD	Plate_1	1	0.0108314
1161	15	ot2	0_WT	YPD	Plate_1	2	0.0138082
1162	15	ot2	0_WT	YPD	Plate_1	3	0.0178047
1163	15	ot2	0_WT	YPD	Plate_1	4	0.0122218
1164	15	ot2	0_WT	YPD	Plate_1	5	0.00442661
1165	15	ot2	0_WT	YPD	Plate_2	1	0.01419
1166	15	ot2	0_WT	YPD	Plate_2	2	0.0132319
1167	15	ot2	0_WT	YPD	Plate_2	3	0.0163446
1168	15	ot2	0_WT	YPD	Plate_2	4	0.0172496
1169	15	ot2	0_WT	YPD	Plate_2	5	0.0167572
1180	15	ot2	1_MT	YPD	Plate_1	1	0.00766176
1181	15	ot2	1_MT	YPD	Plate_1	2	0.0117235
1182	15	ot2	1_MT	YPD	Plate_1	3	0.0119983
1183	15	ot2	1_MT	YPD	Plate_1	4	4.35e-05
1184	15	ot2	1_MT	YPD	Plate_1	5	0.00313126
1185	15	ot2	1_MT	YPD	Plate_2	1	0.0036375
1186	15	ot2	1_MT	YPD	Plate_2	2	0.00448786
1187	15	ot2	1_MT	YPD	Plate_2	3	0.00449058
1188	15	ot2	1_MT	YPD	Plate_2	4	0.00801922
1189	15	ot2	1_MT	YPD	Plate_2	5	0.00412624
3130	40	human	0_WT	YPD-TM	Plate_1	1	0.039443
3131	40	human	0_WT	YPD-TM	Plate_1	2	0.0363955
3132	40	human	0_WT	YPD-TM	Plate_1	3	0.003188
3133	40	human	0_WT	YPD-TM	Plate_1	4	0.00356392
3134	40	human	0_WT	YPD-TM	Plate_1	5	0.00193517
3135	40	human	0_WT	YPD-TM	Plate_2	1	0.0189918
3136	40	human	0_WT	YPD-TM	Plate_2	2	0.00514688
3137	40	human	0_WT	YPD-TM	Plate_2	3	0.00538744
3138	40	human	0_WT	YPD-TM	Plate_2	4	0.00340873
3139	40	human	0_WT	YPD-TM	Plate_2	5	0.00489291
3150	40	human	1_MT	YPD-TM	Plate_1	1	0.00257369
3151	40	human	1_MT	YPD-TM	Plate_1	2	0.00121731
3152	40	human	1_MT	YPD-TM	Plate_1	3	0.00148004
3153	40	human	1_MT	YPD-TM	Plate_1	4	0.000518922
3154	40	human	1_MT	YPD-TM	Plate_1	5	0.000914483
3155	40	human	1_MT	YPD-TM	Plate_2	1	0.00480115
3156	40	human	1_MT	YPD-TM	Plate_2	2	0.00367837
3157	40	human	1_MT	YPD-TM	Plate_2	3	0.0014046
3158	40	human	1_MT	YPD-TM	Plate_2	4	0.00271083
3159	40	human	1_MT	YPD-TM	Plate_2	5	0.0025674
3170	40	ot2	0_WT	YPD-TM	Plate_1	1	0.017704
3171	40	ot2	0_WT	YPD-TM	Plate_1	2	0.0107063
3172	40	ot2	0_WT	YPD-TM	Plate_1	3	0.00458532
3173	40	ot2	0_WT	YPD-TM	Plate_1	4	0.00471675
3174	40	ot2	0_WT	YPD-TM	Plate_1	5	0.00876016
3175	40	ot2	0_WT	YPD-TM	Plate_2	1	0.0152447
3176	40	ot2	0_WT	YPD-TM	Plate_2	2	0.00157958
3177	40	ot2	0_WT	YPD-TM	Plate_2	3	0.00182011
3178	40	ot2	0_WT	YPD-TM	Plate_2	4	0.004139
3179	40	ot2	0_WT	YPD-TM	Plate_2	5	0.00635906
3190	40	ot2	1_MT	YPD-TM	Plate_1	1	0.00690887
3191	40	ot2	1_MT	YPD-TM	Plate_1	2	0.00576068
3192	40	ot2	1_MT	YPD-TM	Plate_1	3	0.00393655
3193	40	ot2	1_MT	YPD-TM	Plate_1	4	0.00519424
3194	40	ot2	1_MT	YPD-TM	Plate_1	5	0.00622556
3195	40	ot2	1_MT	YPD-TM	Plate_2	1	0.00437277
3196	40	ot2	1_MT	YPD-TM	Plate_2	2	0.00237936
3197	40	ot2	1_MT	YPD-TM	Plate_2	3	0.00127072
3198	40	ot2	1_MT	YPD-TM	Plate_2	4	0.00141836
3199	40	ot2	1_MT	YPD-TM	Plate_2	5	0.00492442
